# Identification of candidate virulence loci in *Striga hermonthica*, a devastating parasite of African cereal crops

**DOI:** 10.1101/2022.01.13.476148

**Authors:** Suo Qiu, James M. Bradley, Peijun Zhang, Roy Chaudhuri, Mark Blaxter, Roger K. Butlin, Julie D. Scholes

## Abstract

- Parasites have evolved proteins, Virulence Factors (VFs), that facilitate plant colonization, yet VFs mediating parasitic plant-host interactions are poorly understood. *Striga hermonthica* is an obligate, root-parasitic plant of cereal hosts in sub-Saharan Africa, causing devastating yield losses. Understanding the molecular nature and allelic variation of VFs in *S. hermonthica* is essential for breeding resistance and delaying the evolution of parasite virulence.
- We assembled the *S. hermonthica* genome and identified secreted proteins by *in silico* prediction. Pooled sequencing of parasites growing on a susceptible and a strongly resistant rice host allowed us to scan for loci where selection imposed by the resistant host had elevated the frequency of alleles contributing to successful colonisation.
- Thirty-eight putatively secreted VFs had extremely different allele frequencies with functions including host cell wall modification, protease inhibitors, oxidoreductase and kinase activities. These candidate loci had significantly higher Tajima’s D than the genomic background, consistent with balancing selection.
- Our results reveal diverse strategies used by *S. hermonthica* to overcome different layers of host resistance. Understanding the maintenance of variation at virulence loci by balancing selection will be critical to managing the evolution of virulence as a part of a sustainable control strategy.
