## Supplementary Tables 1-7 for "Identification of candidate virulence loci in *Striga hermonthica*, a devastating parasite of African cereal crops"

### Sheet: S1 Table
Table S1 | Sequencing information for the Striga hermonthica reference genome and the bulked samples for pooled re-sequencing analysis
Sample ID	Sequencing platform	Insert size (bp)	Read length (bp)	Number of reads*	Total bp	Expected coverage
Sequencing reads for S. hermonthica reference genome
Sh-reference	Illumina 2500	350	125	1387246684	171589000299	116.3
Sh-reference	Illumina 2500	500	125	1349201816	165448270008	112.2
Sh-reference	Illumina 2500	3000	125	384085498	40301683694	27.3
Sh-reference	Illumina 2500	5000	125	380385408	39296948327	26.6
Sequencing reads for the bulked samples for pooled re-sequencing analysis
Virulent-rep1	Illumina 2000	500	100	369221332	36922133200	25
Virulent-rep2	Illumina 2000	300	100	374588056	37458805600	25.4
Virulent-rep3	Illumina 2500	500	125	562034204	56203420400	38.1
Control-rep1	Illumina 2000	500	100	331481868	33148186800	22.5
Control-rep2	Illumina 2000	300	100	400953906	40095390600	27.2
Control-rep3	Illumina 2500	500	125	563530506	56353050600	38.2
* The number of reads after quality filtering

### Sheet: S2 Table
Table S2 | Plant species included in the analysis of genome size, heterozygosity and repetitiveness.
Species	Family	Common description	Source project number	K-mer based estimate of genome size (Mbp)
Arabidopsis lyrata	Brassicaceae	Autotrophic plant (thale cress)	PRJDB6736	224.1
Arabidopsis thaliana	Brassicaceae	Autotrophic plant (thale cress)	Included in software	141.2
Cuscuta campestris	Convolvaceae	Shoot parasitic plant (dodder)	PRJEB19879	510
Malas domestica	Rosaceae	Autotrophic plant (apple)	PRJNA379390	659.4
Musa acuminata	Musaceae	Autotrophic plant (banana)	PRJNA437930	475.5
Oryza sativa	Poaceae	Autotrophic plant (rice)	PRJNA238421	340.4
Phtheirospermum japonicum	Orobanchaceae	Root parasitic plant	PRJDB3858	1156.9
Prunus persica	Rosaceae	Autotrophic plant (peach)	PRJNA31227	263
Quercus lobata	Fagaceae	Autotrophic plant (oak)	PRJNA308314	719.1
Striga asiatica	Orobanchaceae	Root parasitic plant (witchweed)	PRJNA551339	554.6
Striga gesnerioides	Orobanchaceae	Root parasitic plant (witchweed)	PRJNA551339	1171
Striga hermonthica	Orobanchaceae	Root parasitic plant (witchweed)	This study	1474.9
Zea mays	Poaceae	Autotrophic plant (maize)	PRJEB32225	2004.3

### Sheet: S3 Table 
Table S3 | Summary statistics for the Striga hermonthica genome assembly (only contigs / scaffolds with length ≥ 1000 bp are considered). Final assembly was generated using Chicago and HiC scaffolding, which allowed substantial improvement in the N50.
Step	Software	No. of scaffolds	Total length of scaffolds (Mbp)	Largest scaffold (Mbp)	GC%	N50 (Mbp)	L50	N75 (Mbp)	L75
Contig	Platanus	207182	431106398	36185	38.44	2237	56791	1459	117145
Scaffold	Platanus	94555	954739366	901625	39.31	54974	4556	20672	11478
Gapcloser	Platanus	94717	956094861	898758	39.41	55075	4559	20581	11487
Chicago	HiRise	37207	962089555	4339523	39.41	408683	584	161624	1528
HiC	HiRise	34907	962374055	33930931	39.41	10040929	29	2883692	73
*

### Sheet: S4 Table 
Table S4 | Repeat elements identified in the Striga hermonthica genome.
Repeat element	Number of elements	Length occupied (bp)	Percentage of sequence (%)
Class I: Retrotransposons
SINEs:	4209	593643	0.05
LINEs:	44626	33447939	2.84
LINE1	37208	31266606	2.65
LTR elements:	928766	416417286	35.35
ERV_classII	1162	316470	0.03
Class II: DNA Transposons
DNA elements:	184651	52476633	4.46
hAT-Charlie	9795	3172183	0.27
Unclassified:	1269040	287301400	24.39
Total interspersed repeats:		790236901	67.09
Small RNA:	1611	168453	0.01
Satellites:	12888	4881369	0.41
Simple repeats:	68638	17459727	1.48
Total region masked:		812746450	68.99

### Sheet: S5 Table 
Table S5 | Comparison of the Striga hermonthica genome annotation with other plant species.
Species	Assembly size (Mbp)	Total predicted genes	Total CDS length (bp)	Average CDS length (bp)	Average exon length (bp)	Mean number of exons per gene	Average intron length (bp)
Striga hermonthica	1015.77	29518	35285157	1195.4	239	5	504.3
Striga asiatica1	471.6	34577	38151497	1103	206	-	632
Mimulus gutattus2	312.7	28140	40962819	1455.7	279.9	5.6	288.9
Arabidopsis thaliana3	135	27416	43546723	1588.4	261.8	5.9	164.7
Oryza sativa4	372	39049	53063429	1358.9	317.6	4.9	415.9
1Yoshida S, Kim S, Wafula EK, Tanskanen J, Kim Y-M, Honaas L, Yang Z, Spallek T, Conn CE, Ichihashi Y, et al. 2019. Genome sequence of Striga asiatica provides insight into the evolution of plant parasitism. Current Biology 29: 3041-3052.e4.
2 Hellsten U, Wright KM, Jenkins J, Shu S, Yuan Y, Wessler SR, Schmutz J, Willis JH, Rokhsar DS. 2013. Fine-scale variation in meiotic recombination in Mimulus inferred from population shotgun sequencing. Proceedings of the National Academy of Sciences 110: 19478–19482.
3 Lamesch P, Berardini TZ, Li D, Swarbreck D, Wilks C, Sasidharan R, Muller R, Dreher K, Alexander DL, Garcia-Hernandez M, et al. 2012. The Arabidopsis Information Resource (TAIR): improved gene annotation and new tools. Nucleic Acids Research 40: D1202–D1210.
4 Ouyang S, Zhu W, Hamilton J, Lin H, Campbell M, Childs K, Thibaud-Nissen F, Malek RL, Lee Y, Zheng L, et al. 2007. The TIGR rice genome annotation resource: Improvements and new features. Nucleic Acids Research 35: D883–D887.

### Sheet: S6 Table
Table S6 | BUSCO completeness analysis using 2,326 core orthologous genes for eudicots (version: eudicots_odb10). The parasitic plant genomes have lower BUSCO completeness compared with their non-parasitic close relatives. Striga hermonthica BUSCO completeness is very similar to that obtained for the recently assembled S. asiatica genome.
Species	Family	Common description	Number					Percentage					Input file version
			Complete	Complete and single copy	Complete and duplicated	Fragmented	Missing	Complete	Complete and single copy	Complete and duplicated	Fragmented	Missing
Striga hermonthica	Orobanchaceae	Root parasitic plant (purple witchweed)	2030	1878	152	97	199	87.2743	80.7395	6.53482	4.17025	8.55546	This study
Striga asiatica	Orobanchaceae	Root parasitic plant (red witchweed)	2062	1891	171	56	208	88.65	81.2984	7.35168	2.40757	8.94239	SGA2.02_all_proteins.fa
Mimulus guttatus	Orobanchaceae	Autotrophic plant (monkey flower)	2245	2150	95	36	45	96.5176	92.4334	4.08426	1.54772	1.93465	Mguttatus_256_v2.0.protein.fa
Cuscuta australis	Convolvulaceae	Shoot parasitic plant (dodder)	1901	1836	65	52	373	81.7283	78.9338	2.7945	2.2356	16.0361	Cuscuta_australis.GCA.003260385.1.Cau.v1.0.pep.fa
Cuscuta campestris	Convolvulaceae	Shoot parasitic plant (dodder)	1884	381	1503	98	344	80.9974	16.3801	64.6174	4.21324	14.7893	cucam_0.32.annot.pep.fa
Ipomea nil	Convolvulaceae	Autotrophic plant (morning glory)	2287	1369	918	4	35	98.3233	58.8564	39.4669	0.171969	1.50473	Ipomea_nil.GCF.001879475.1.Asagao.1.1.pep.fa
Ananas comosus	Bromeliaceae	Autotrophic plant (pinapple)	1908	1754	154	75	343	82.0292	75.4084	6.62081	3.22442	14.7463	Ananas_comosus.F153.pep.all.fa
Arabidopsis thaliana	Brassicaceae	Autotrophic plant (thale cress)	2320	1383	937	0	6	99.742	59.4583	40.2837	0	0.257954	Arabidopsis_thaliana.TAIR10.all.pep.fa
Camellia sinensis	Theaceae	Autotrophic plant (tea)	1800	1584	216	193	333	77.3861	68.0997	9.28633	8.29751	14.3164	Teaplant_CSS_PEP.fa
Coffea canephora	Rubiaceae	Autotrophic plant (Coffee)	2159	2110	49	76	91	92.8203	90.7137	2.10662	3.26741	3.9123	Coffea_canephora.AUK_PRJEB4211_v1.pep.all.fa
Daucus carota	Apiaceae	Autotrophic plant (Carrot)	1960	1867	93	116	250	84.2648	80.2666	3.99828	4.9871	10.7481	Daucus_carota.ASM162521v1.pep.all.fa
Helianthus annuus	Asteraceae	Autotrophic plant (Sunflower)	2215	1931	284	32	79	95.2279	83.0181	12.2098	1.37575	3.39639	Helianthus_annuus.HanXRQr1.0.pep.all.fa
Nymphaea colorata	Nymphaeaceae	Autotrophic plant (water lily)	1754	1650	104	147	425	75.4084	70.9372	4.4712	6.31986	18.2717	Nymphaea_colorata.ASM883128v1.pep.all.fa
Prunus persicus	Rosaceae	Autotrophic plant (peach)	2193	2100	93	61	72	94.282	90.2837	3.99828	2.62253	3.09544	Prunus_persica_v1.0_peptide.fa
Quercus lobata	Fagaceae	Autotrophic plant (Californian oak)	2146	1887	259	71	109	92.2614	81.1264	11.135	3.05245	4.68616	Quercus_lobata.ValleyOak3.0.pep.all.fa
Solanum tuberosum	Solanaceae	Autotrophic plant (potato)	1791	1306	485	106	429	76.9991	56.1479	20.8512	4.55718	18.4437	Solanum_tuberosum.SolTub_3.0.pep.all.fa
Vitis vinifera	Vitaceae	Autotrophic plant (grape)	2171	2132	39	77	78	93.3362	91.6595	1.6767	3.3104	3.3534	Vitis_vinifera.12X.pep.all.fa

### Sheet: S7 Table
	Table S7 | Predicted subcellular location of Striga hermonthica proteins according to their closest ortholog in Arabidopsis thaliana (a) The Striga hermonthica putative secreted or non-secreted proteins with a hit against an Arabidopsis thaliana protein were first identified and then used as the input into the SUBA4 online database (https://suba.live) to identfy the consensus subcellular location…
	Secretome						Non-secretome
	(a)	Secretome metric	Value				(a)	Non-secretome metric	Value
		Number of S. hermonthica proteins	3375					Number of S. hermonthica proteins	26143
		Number of S. hermonthica proteins with a match against an A. thaliana protein	2953					Number of S. hermonthica proteins with a match against an A. thaliana protein	21076
		Number of unique A. thaliana protein accessions that were queried against the SUBA4 database	2112					Number of unique A. thaliana protein accessions that were queried against the SUBA4 database	12304
	(b)	Location consensus	Count	Percentage			(b)	Location consensus	Count	Percentage
		extracellular*	727	34.4				nucleus	3880	31.5
		plastid	281	13.3				cytosol	2369	19.3
		mitochondrion	226	10.7				plastid	1635	13.3
		plasma membrane	205	9.7				plasma membrane	1358	11
		nucleus	159	7.5				mitochondrion	1157	9.4
		endoplasmic reticulum	156	7.4				extracellular	478	3.9
		cytosol	154	7.3				golgi	323	2.6
		golgi	82	3.9				endoplasmic reticulum	274	2.2
		vacuole	37	1.8				vacuole	218	1.8
		peroxisome	13	0.6				peroxisome	176	1.4
		endoplasmic reticulum,plasma membrane	10	0.5				cytosol,nucleus	136	1.1
		plasma membrane,extracellular	10	0.5				cytosol,plasma membrane	56	0.5
		cytosol,nucleus	7	0.3				endoplasmic reticulum,golgi	24	0.2
		cytosol,plasma membrane	4	0.2				endoplasmic reticulum,plasma membrane	25	0.2
		endoplasmic reticulum,golgi	4	0.2				golgi,plasma membrane	23	0.2
		golgi,vacuole	4	0.2				plasma membrane,vacuole	20	0.2
		cytosol,golgi	2	0.1				plastid,mitochondrion	19	0.2
		cytosol,mitochondrion	3	0.1				cytosol,golgi	12	0.1
		cytosol,peroxisome	2	0.1				cytosol,peroxisome	12	0.1
		endoplasmic reticulum,extracellular	3	0.1				cytosol,vacuole	8	0.1
		endoplasmic reticulum,vacuole	3	0.1				golgi,vacuole	13	0.1
		golgi,mitochondrion	2	0.1				nucleus,plasma membrane	11	0.1
		golgi,plasma membrane	2	0.1				plasma membrane,extracellular	10	0.1
		plasma membrane,mitochondrion	2	0.1				cytosol,extracellular	1	0
		plasma membrane,vacuole	2	0.1				cytosol,golgi,plasma membrane	1	0
		plastid,mitochondrion	3	0.1				cytosol,mitochondrion	5	0
		cytosol,plastid	1	0				cytosol,nucleus,mitochondrion	1	0
		endoplasmic reticulum,mitochondrion	1	0				cytosol,nucleus,plastid	1	0
		golgi,extracellular	1	0				cytosol,plastid	6	0
		nucleus,plasma membrane,mitochondrion	1	0				endoplasmic reticulum,cytosol	5	0
		nucleus,vacuole	1	0				endoplasmic reticulum,extracellular	4	0
		peroxisome,plasma membrane	1	0				endoplasmic reticulum,mitochondrion	2	0
		peroxisome,plastid	1	0				endoplasmic reticulum,nucleus	3	0
		plastid,extracellular	1	0				endoplasmic reticulum,peroxisome	1	0
		vacuole,extracellular	1	0				endoplasmic reticulum,plasma membrane,vacuole	1	0
								endoplasmic reticulum,vacuole	3	0
*The most common subcellular location predicted in the secretome is 'extracellular', providing experimental evidence								golgi,extracellular	1	0
to support the validity of the secretome prediction pipeline used for Striga hermonthica.								golgi,mitochondrion	2	0
								golgi,nucleus	1	0
								golgi,plasma membrane,vacuole	1	0
								golgi,plastid	2	0
								nucleus,mitochondrion	4	0
								nucleus,plastid	3	0
								nucleus,vacuole	1	0
								peroxisome,mitochondrion	3	0
								peroxisome,plasma membrane	4	0
								peroxisome,plastid	3	0
								peroxisome,plastid,mitochondrion	1	0
								plasma membrane,mitochondrion	5	0
								vacuole,extracellular	2	0
