## Supplementary Data 3 for "Identification of candidate virulence loci in *Striga hermonthica*, a devastating parasite of African cereal crops"

### Sheet: 38_secreted
	FPKM values for S. hermonthica haustoria during infecion of the susceptible rice variety NERICA 7		FPKM values for gene expression analysis
			Replicates of haustoria generated in vitro by the addition of DMBQ					Replicates - attached haustoria 2 days post inoculation of roots					Replicates - attached haustoria 4 days post inoculation of roots					Replicates - attached haustoria 7 days post inoculation of roots
Gene ID	Description_of_highest_hit_against_At		Sh_H2	Sh_H3	Sh_H4	Sh_H5		N7_2_5	N7_2_6	N7_2_7	N7_2_8		N7_4_13	N7_4_14	N7_4_15	N7_4_16		N7_7_21	N7_7_22	N7_7_23	N7_7_24
SHERM_12802	Beta-galactosidase 8		35.5469	33.8036	39.8005	34.2074		66.7743	85.7293	62.6931	63.7376		71.5022	64.5518	49.942	59.7568		88.8502	78.6269	97.4717	110.763
SHERM_14338	Beta-(1-2)-xylosyltransferase		11.2483	12.0346	9.85952	12.4815		14.3017	13.986	13.4536	14.0218		12.8282	13.894	9.9251	13.232		10.5597	13.237	10.9662	11.5168
SHERM_01732	Beta-glucosidase 47		5.19327	3.23174	5.59826	6.03586		9.24172	6.81543	10.4438	7.94312		7.66662	8.4959	10.3353	10.3541		5.1659	5.85154	5.46336	5.95298
SHERM_23996	COBRA-like protein 4		0.448362	0.194893	0.137089	0.432408		0.666805	0.243696	0.318076	0.112217		2.35693	0.858189	1.28888	1.28068		2.7919	1.60773	1.54198	1.9133
SHERM_12118	Exostosin family protein		10.7272	10.6089	12.8306	11.462		10.2067	8.12709	10.8129	10.5269		13.04	11.659	10.6487	13.6395		11.3274	11.5983	13.0262	14.3493
SHERM_11713	Exostosin family protein		7.78971	6.73123	8.50111	8.37241		10.7674	11.1586	12.9832	10.8052		10.1608	11.7406	9.5101	12.3984		7.02678	9.25466	7.26232	9.34491
SHERM_24347	Expansin-A15		13.2582	13.3341	12.4793	13.5888		52.9671	41.259	63.9337	55.8256		117.916	122.975	112.694	150.367		132.74	129.464	128.98	137.983
SHERM_20042	Glycosyl hydrolase family protein		0.0352692	0	0.134797	0.0340143		0	0.0958486	0	0		0.0441434	0.0964389	0	0.125926		0.392174	0.111589	0.829918	0.322511
SHERM_15460	Pollen Ole e 1 allergen and extensin family protein		73.6671	103.325	120.01	98.1896		63.4364	51.7127	73.7901	60.795		16.8476	15.3919	21.458	15.292		6.98488	7.48532	1.772	3.97862
SHERM_00887	Peroxidase 49		0	0.0701728	0	0		34.0926	20.4445	27.7153	38.7077		116.142	118.037	109.335	93.7606		196.023	187.147	166.853	181.935
SHERM_19992	Protein trichome birefringence-like 9		2.30223	1.7254	2.06321	2.60313		2.27697	3.99129	4.59937	3.27843		5.66364	3.90733	3.08083	4.44067		3.35442	3.85137	2.94579	3.06507
SHERM_16484	Protein trichome birefringence-like 25		5.56509	7.19659	6.25322	8.31896		5.43879	5.97392	4.01378	3.34283		3.62198	5.17377	5.43919	3.90772		1.23761	3.40413	2.31684	2.09209
SHERM_00245	alpha/beta-Hydrolases superfamily protein		149.494	184.951	215.006	200.486		263.634	243.067	291.038	247.043		237.781	266.533	249.48	233.512		106.205	133.744	134.118	156.401
SHERM_20624	Cytochrome c1 2- heme protein- mitochondrial		0.140184	0.152337	0	0.135196		0	0.666694	0.0828742	0		0.263184	0.191657	0.402978	0.750776		0.207836	0.295688	0.76123	0.284862
SHERM_02175	PAR1 protein		6.62189	4.34239	5.14896	5.5054		523.937	610.927	473.413	490.345		255.643	328.261	292.917	246.077		22.428	15.6532	20.5624	14.964
SHERM_13450	Probable aquaporin SIP2-1		6.97847	9.01223	8.34928	7.31539		7.52058	10.0322	7.65319	6.45479		7.97483	7.74329	5.52392	5.77766		5.54798	5.75984	5.49198	5.03516
SHERM_13105	Probable plastid-lipid-associated protein 4- chloroplastic		2.58627	1.5854	2.17967	2.36633		1.19757	2.34284	1.72497	1.99168		5.22901	2.99191	2.76414	3.47265		9.58595	7.76314	10.383	12.5996
SHERM_12715	Protein OSB1- mitochondrial		15.7975	15.2203	16.9305	17.9055		16.9545	18.257	21.4705	19.973		18.8551	21.1527	22.706	19.2859		16.2379	17.863	17.9822	18.0364
SHERM_24308	RING/U-box superfamily protein		43.3879	33.631	46.2303	45.7456		59.4126	58.1315	54.1702	57.3337		46.9629	52.8203	51.6051	46.2213		27.29	25.706	33.8672	23.4289
SHERM_19811	RNA pseudouridine synthase 1		11.1068	10.947	8.04568	9.83974		9.32915	8.59899	9.23842	9.77793		11.8809	9.97622	11.4161	11.1437		11.7279	12.3267	11.5716	11.0224
SHERM_19595	Cysteine proteinase RD19a		290.334	294.102	335.125	334.166		374.783	395.463	508.978	470.614		325.057	316.96	355.144	353.607		164.71	155.01	159.572	161.151
SHERM_16482	Eukaryotic aspartyl protease family protein		0	0.357907	0.0629386	0.0794087		4.98563	6.60108	6.81479	6.38845		11.4392	6.52916	7.21914	9.79947		27.0395	20.8411	12.8173	19.9107
SHERM_26730	Eukaryotic aspartyl protease family protein		0	0.10308	0.145015	0		0.302296	0.257786	0.336466	0.356115		0.771706	0.713276	0.954376	0.620913		0.527377	1.2505	0.944338	0.481886
SHERM_20834	subtilase family protein		3.01	2.77722	2.6481	3.03983		0.904949	0.733119	0.402896	0.746243		0.604198	1.59174	0.734659	1.92635		2.8207	3.86328	3.05826	5.25095
SHERM_16883	Subtilase family protein		0	0	0	0		0	0	0	0		1.0864	1.55501	4.3881	1.78112		54.449	30.4934	23.0797	46.8024
SHERM_08443	Subtilisin-like protease SBT1.2		0	0	0	0		0	0	0	0		0.0381846	0	2.54331	6.28151		4.0256	5.59853	6.79235	17.2345
SHERM_24050	Putative receptor-like protein kinase At5g39000		5.28268	3.47552	4.45155	4.75711		7.21749	7.7187	6.90452	6.84975		5.85509	5.93889	3.01886	5.45391		4.50579	4.56447	5.29944	4.54285
SHERM_01541	Putative receptor-like protein kinase At5g39000		2.63176	1.92053	2.39347	2.77896		3.30585	3.36725	3.54325	2.64435		3.39012	3.12535	1.24249	2.03477		2.1218	2.77557	3.25113	3.16189
SHERM_02417	Probable UMP-CMP kinase 2		28.1819	27.3472	29.9083	26.1817		28.0147	23.7727	28.2262	28.6883		31.0659	30.8709	25.6416	31.5917		27.2798	34.8118	34.7875	30.9103
SHERM_28852	GDSL esterase/lipase At1g54790		53.6332	50.0288	52.52	50.7742		71.0788	82.8047	92.0016	70.0196		100.438	100.834	97.0058	114.413		93.3992	94.049	112.875	108.986
SHERM_20637	Triacylglycerol lipase 2		0	0	0	0		6.12547	6.59047	5.16119	7.0137		0.876853	1.10518	1.54916	1.41103		0.0798979	0.170506	0	0
SHERM_02635	Pentatricopeptide repeat-containing protein At5g66520		0.624594	0.574321	0.367256	0.231681		0.408307	0.391711	0.738497	1.32275		0.78175	0.788246	0.690569	1.02926		0.890402	1.06409	0.826179	0.781052
SHERM_03263	No hits		60.6868	71.3261	50.2333	54.8108		36.8013	36.8764	47.2444	39.8504		40.7707	36.6044	39.1818	51.0314		26.7335	38.1622	35.9428	32.396
SHERM_13437	No hits		28.8384	26.6539	28.6341	28.099		35.8457	24.2388	30.4065	28.0897		55.258	53.2472	62.6022	53.9596		106.779	96.2594	129.288	113.125
SHERM_03853	No hits		0	0.183735	0	0.0815303		1.25726	1.14872	0.899596	1.3753		0.211619	0.693476	0.364526	0.201226		0.125336	0.0891579	0.0765104	0
SHERM_25707	Protein of unknown function- DUF593		6.86853	7.71558	8.67171	8.1127		9.38688	9.12332	8.44046	8.01589		8.78992	8.7047	7.04369	6.7968		3.46115	4.02888	4.05105	3.29328
SHERM_00726	Protein of unknown function (DUF604		28.2447	31.4518	33.7187	37.3817		17.9925	18.0199	19.4211	17.9349		9.60953	9.86067	7.89193	8.8607		1.20728	1.86482	1.47395	1.41832
SHERM_01710	Unknown protein		32.1617	15.0845	36.5281	29.3347		45.2041	33.4978	46.1882	47.5566		57.153	50.9191	70.539	56.0614		26.5403	27.4393	31.9908	32.523

### Sheet: 152_non_secreted
	FPKM values for S. hermonthica haustoria during infecion of the susceptible rice variety NERICA 7		FPKM values
			Replicates of haustoria generated in vitro by the addition of DMBQ					Replicates - attached haustoria 2 days post inoculation of roots					Replicates - attached haustoria 4 days post inoculation of roots					Replicates - attached haustoria 7 days post inoculation of roots
Gene ID	Description_of_highest_hit_against_At		Sh_H2	Sh_H3	Sh_H4	Sh_H5		N7_2_5	N7_2_6	N7_2_7	N7_2_8		N7_4_13	N7_4_14	N7_4_15	N7_4_16		N7_7_21	N7_7_22	N7_7_23	N7_7_24
SHERM_10072	Metacaspase-1		3.19864	2.29543	2.95246	2.09535		6.73164	5.33044	5.06639	7.70353		6.57171	8.58122	10.2359	7.11089		6.3976	5.98305	4.69736	5.27343
SHERM_28207	P-loop containing nucleoside triphosphate hydrolases superfamily protein		25.1496	28.1006	27.4391	28.0428		29.6137	29.3552	27.2848	29.6974		33.799	35.279	35.207	33.7623		42.3416	43.7269	53.7679	44.3984
SHERM_11832	Oxysterol-binding protein-related protein 1C		32.0138	28.2409	28.1878	29.2142		28.5458	26.4925	28.8291	30.7747		21.6651	24.6199	20.5324	24.5054		20.7307	23.4821	24.2781	24.4424
SHERM_14920	Ubiquitin-conjugating enzyme family protein		39.9354	34.4993	34.6818	35.5369		43.4924	41.7702	40.6315	46.784		39.4829	37.164	41.8682	45.5319		48.7595	49.621	45.194	48.0769
SHERM_29113	Unknown protein		0	0	0	0		0	0	0	0		0	0	0	0		0	0	0	0
SHERM_29105	Unknown protein		19.2684	26.0866	22.5087	22.4722		19.5846	16.6139	21.5712	17.2234		27.1612	30.1943	34.2275	27.5034		19.6933	21.9416	24.275	22.5041
SHERM_08419	Mitogen-activated protein kinase 4		27.9374	24.0051	34.0416	32.4117		28.0462	27.2072	22.6266	24.835		18.1857	17.2808	20.6292	17.5034		19.4401	16.7565	15.2882	16.443
SHERM_08404	PIN domain-like family protein		5.7877	3.87043	5.01959	5.15239		5.91173	5.74706	6.05356	4.87496		6.68672	5.47811	5.27921	6.35833		4.86795	4.93012	4.13002	7.46366
SHERM_08403	Uncharacterized protein At5g41620		4.92669	4.25559	5.72933	4.71078		11.4959	9.32647	10.8039	11.0133		13.1232	16.9831	11.9836	13.8819		10.5194	8.39338	11.3948	11.252
SHERM_11714	Unknown protein		46.1062	45.1913	47.8545	57.1078		61.7027	58.6574	62.5311	65.6172		56.0098	55.3106	83.4863	54.604		39.037	50.2941	29.6595	51.6675
SHERM_02919	DEAD-box ATP-dependent RNA helicase 7		1.21617	0.680828	1.38036	1.03073		1.84001	1.75271	2.048	1.70641		2.39858	2.21697	1.58911	2.1492		1.22938	1.63243	1.76776	1.87222
SHERM_16030	Nuclear pore complex protein NUP107		11.175	10.0404	8.30473	8.15344		13.1124	12.9765	11.7016	13.3675		12.5469	12.8317	8.18845	12.0176		15.9317	14.732	13.0884	13.0609
SHERM_12237	Transmembrane 9 superfamily member 5		22.5063	19.4538	22.1492	21.7438		20.6192	17.8529	18.022	22.0052		22.1081	20.622	24.4184	20.5499		20.1854	20.2197	21.4827	19.7616
SHERM_22612	No hits		0	0	0	0		0	0	0	0		0	0	0	0		0	0	0	0
SHERM_09254	Unknown protein		0	0	0	0		0	0	0	0		0	0	0	0		0	0	0	0
SHERM_14571	Potassium channel AKT1		0.853819	0.545788	0.556671	0.605469		1.17377	1.1943	1.69244	1.44559		1.38296	1.40766	1.37159	1.52425		1.21002	1.48313	1.40911	1.35229
SHERM_22056	dormancy-associated protein-like 1		12.5762	14.0744	14.9218	15.9302		8.37461	6.37637	16.867	12.2145		16.4453	13.6011	16.9968	14.5207		0.974009	0.791843	0.679516	1.33499
SHERM_22055	receptor like protein 4		16.5413	8.8535	10.9455	11.4628		24.3904	26.8855	23.9781	23.3923		11.4331	13.8872	10.3414	13.3482		7.03298	6.99293	6.76702	8.52861
SHERM_06416	7-hydroxymethyl chlorophyll a reductase- chloroplastic		16.3754	9.41135	18.6806	16.5607		24.4275	23.1979	22.5395	20.4301		28.1581	23.613	22.6066	25.9459		23.6508	25.1441	29.8208	28.9266
SHERM_22473	Uncharacterized protein At4g13230		0.901416	0.419813	1.27963	1.24192		0.547178	0	0.609029	0.805744		1.2894	0.704228	1.11053	0.459777		0.572756	0.13581	0.466179	0.130838
SHERM_02649	Protein of unknown function (DUF1218		0.329354	0.178954	0.125877	0.0794087		0.0874672	0	0.292062	0.412158		0.51528	0.112572	0.118347	0.195989		0.305186	0.0868378	0.223558	0.0836583
SHERM_02662	No hits		0	0	0	0		0	0	0	0		0	0	0	0		0	0	0	0
SHERM_18777	Protein pleiotropic regulatory locus 1		40.4602	36.7823	40.718	40.2692		31.4371	36.4425	36.7948	31.5946		52.4925	46.2762	44.7288	45.0716		39.2479	43.3538	48.7542	45.0081
SHERM_22916	Tetratricopeptide repeat (TPR)-like superfamily protein		1.95433	1.75874	1.63392	1.73754		1.94631	2.57258	1.4442	1.79604		2.06387	2.08744	1.93118	1.63542		3.25966	2.31876	2.48729	1.98565
SHERM_16426	Unknown protein		0	0	0	0		0	0	0	0.109845		0	0	0	0		0	0	0	0
SHERM_09659	RING/U-box superfamily protein		26.4875	24.2554	23.6067	22.0767		22.0733	18.0734	19.3712	18.7165		21.3631	17.014	18.215	19.0231		17.3077	16.2552	19.9424	19.7201
SHERM_09660	Mitotic checkpoint protein BUB3.1		12.3698	10.3456	12.2771	10.1808		14.7914	17.4243	13.2473	15.5608		15.6443	15.0524	20.3857	16.1092		18.0993	19.0563	14.4775	16.0555
SHERM_17620	Beta-glucosidase 13		0.366437	0.398205	0.0311222	0.157066		0.173005	0.553244	0.0481402	0.152854		0.611516	0.166995	0.468165	0.678397		2.50511	1.54584	1.5845	1.4065
SHERM_17602	Ankyrin repeat family protein		45.4994	38.5108	45.2245	46.8493		40.2779	45.2977	42.2563	39.1805		44.1673	33.9772	41.0081	43.0705		36.5671	41.5718	43.6929	37.7611
SHERM_17601	Haloacid dehalogenase-like hydrolase (HAD) superfamily protein		23.0618	18.3826	19.8143	21.1262		21.6541	23.2338	22.6629	22.768		19.1922	17.2207	20.1157	18.6841		13.9832	14.1183	17.3473	14.7142
SHERM_08035	F-box/kelch-repeat protein At3g06240		5.30063	4.21726	7.01819	7.2116		4.52474	4.50161	6.37919	4.02735		6.16045	5.95283	6.66635	5.06934		6.17467	4.19271	5.91092	4.13536
SHERM_18071	No hits		0	0	0	0.075303		0	0	0	0		0.0977275	0	0	0		0	0	0	0
SHERM_21090	U-box domain-containing protein 2		27.1989	27.5425	29.3413	30.0533		23.4608	23.1044	22.9005	21.2782		20.8015	22.2853	15.1596	23.6979		22.2474	23.1234	21.9548	25.037
SHERM_14250	mRNA cap guanine-N7 methyltransferase 1		25.4304	22.2339	27.9962	26.1544		29.1161	26.6868	22.9932	27.6572		26.5141	24.2122	24.622	25.9586		24.6464	23.1049	25.6795	24.3181
SHERM_14241	Transcription factor bHLH123		1.43317	2.05297	0.796729	1.88479		1.66085	0.88519	2.2337	1.95654		3.9137	4.80946	5.89888	6.51261		6.80906	5.29021	4.71664	7.34692
SHERM_27486	Protein LIGHT-DEPENDENT SHORT HYPOCOTYLS 3		0	0	0	0.113021		0	0.159241	0	0.146654		2.05348	2.40332	8.42202	5.99738		9.38229	9.0224	13.1517	8.81112
SHERM_14439	No hits		0	0	0	0		0.127182	0	0.141558	0.149825		0	0	0	0		0.0887514	0	0	0
SHERM_17531	Unknown protein		6.28486	5.12229	7.16737	6.11011		9.96065	8.12673	8.92917	10.5289		10.4037	9.00832	6.99355	10.6166		8.56644	8.76644	10.0917	8.70295
SHERM_13266	Mitochondrial transcription termination factor family protein		5.92937	6.81755	5.38033	6.08732		7.43652	6.44553	7.01067	7.18073		11.7304	12.4997	9.84198	12.6112		9.47141	10.2071	11.8751	10.9605
SHERM_13252	Actin-11		142.856	178.928	149.687	155.291		57.5145	68.2346	52.6536	55.8019		53.1706	51.8315	52.3008	55.3711		73.3643	62.9714	61.9402	62.9281
SHERM_13282	Chaperone DnaJ-domain superfamily protein		0.25417	0.157831	0.11102	0.280144		0.96429	0.838754	1.15915	0.817897		0.272676	0.347496	0.939401	0.604997		0.592161	0.306352	0.164309	0.516487
SHERM_03739	Peptide methionine sulfoxide reductase A4- chloroplastic		36.1107	28.3774	36.9572	35.9063		37.8107	39.8163	39.639	45.2973		42.3921	45.7173	52.3981	39.387		37.1185	41.1743	45.5514	42.4688
SHERM_14790	U11/U12 small nuclear ribonucleoprotein 48 kDa protein		7.14385	4.06804	6.70066	5.957		8.94752	7.88443	11.3974	9.8378		10.7765	9.7243	3.54223	8.05668		6.08197	5.92209	6.38075	7.57531
SHERM_14746	Acyl-CoA N-acyltransferases (NAT) superfamily protein		15.8208	13.0485	16.1243	17.0575		15.5996	12.678	12.7584	12.7927		17.3644	15.4182	13.1772	15.7391		11.8481	14.1183	16.4478	11.7878
SHERM_04733	Glycosyl hydrolase family protein		42.4524	41.9607	38.9683	40.7994		37.842	38.5736	39.9371	38.3427		44.2629	38.2055	34.8596	47.7126		46.8215	51.5463	58.3664	50.5216
SHERM_13208	Cinnamyl alcohol dehydrogenase 7		165.41	166.481	155.623	176.179		199.217	228.794	250.61	216.029		185.245	205.947	186.454	192.927		256.387	254.344	224.98	258.603
SHERM_26426	BRASSINOSTEROID INSENSITIVE 1-associated receptor kinase 1		34.1081	27.7604	36.3492	35.3172		54.6873	67.2122	59.321	57.4277		41.5388	42.7138	32.8523	37.4775		34.2019	27.3894	28.7557	29.2625
SHERM_26448	CO(2)-response secreted protease		0	0	0.0709874	0		0	0	0.219608	0		0	0.0634839	0.133481	0		0.0344214	0	0	0
SHERM_13806	LOB domain-containing protein 4		1.00028	0.621142	1.31075	0.413438		10.4741	8.15517	11.3201	11.9812		13.5927	18.7552	22.182	23.6395		7.52097	7.23387	9.69954	7.69494
SHERM_10308	Putative pentatricopeptide repeat-containing protein At3g18840		0.383534	0.451516	0.439753	0.339063		0.203711	0.217146	0.491266	0.519955		0.240018	0.742844	0.413445	0.418422		0.639702	0.438199	0.57852	0.487101
SHERM_21898	PAP-specific phosphatase HAL2-like		1.21431	0.580618	0.705437	1.1711		2.06392	1.65003	2.23978	2.67451		3.22208	3.32037	2.86238	3.00603		7.45337	8.19627	3.56075	2.91171
SHERM_21882	No hits		56.5233	66.4249	80.6947	84.4728		31.0151	12.5076	20.2364	26.9977		42.8432	27.3323	41.3445	29.6129		9.06244	6.97747	10.4134	7.30652
SHERM_22372	DNAse I-like superfamily protein		0	0	0	0		0	0	0	0		0	0	0	0		0	0	0	0
SHERM_11271	No hits		0.0284692	0.0309374	0.0435231	0.0549125		0	0	0	0		0	0	0	0.0338825		0	0	0	0
SHERM_17747	1-4-alpha-glucan-branching enzyme 2-2- chloroplastic/amyloplastic		28.553	21.1073	27.1252	23.6833		22.5729	24.8467	32.4146	35.6984		13.8113	11.2517	12.1331	20.8176		8.16046	10.8564	10.4899	12.798
SHERM_26576	Protein SAD1/UNC-84 domain protein 2		5.88699	3.92709	7.52961	6.68935		7.67778	8.47453	12.8185	8.02352		6.6387	8.84547	6.28327	7.97754		3.8455	5.83984	5.5917	5.03381
SHERM_04999	ATP-dependent 6-phosphofructokinase 3		22.6011	23.971	20.9731	25.6331		22.1362	23.5244	19.7748	20.7599		20.3672	17.1803	17.0221	16.8385		17.4913	17.5434	17.9593	15.9825
SHERM_04895	Protein of unknown function (DUF1218		10.267	13.1629	10.6697	12.3493		5.51453	4.70257	4.5011	5.19705		1.73263	3.31207	4.64264	0.961063		1.88134	2.55493	2.92333	1.4065
SHERM_02550	Sterile alpha motif (SAM) domain-containing protein		21.913	18.0413	17.6823	18.5912		20.6033	19.0843	17.5364	18.3143		20.6315	20.6002	20.8088	18.8691		23.3016	24.4381	19.7609	19.9859
SHERM_11663	Unknown protein		83.0063	86.1909	87.1517	92.5641		90.3053	71.2283	104.129	90.1482		121.449	128.481	121.126	147.745		93.5884	92.3251	93.4512	89.3733
SHERM_11630	3-oxoacyl-		27.7309	29.7478	27.9603	26.4578		24.0964	22.996	22.2565	21.104		20.7358	17.9418	18.6061	19.8588		26.9835	27.6179	27.892	27.9943
SHERM_13738	C2H2 type zinc finger transcription factor family		0	0	0.0423262	0.0534024		0	0	0	0		0	0	0	0		0	0	0	0
SHERM_26250	Pentatricopeptide repeat-containing protein At4g02750		0.46337	0.302125	0.519485	0.506466		0.459416	0.461731	0.69397	0.386578		0.695951	0.506808	0.177602	0.477946		0.57249	0.977379	0.726902	1.00437
SHERM_24955	Beta-D-xylosidase 1		0.63283	0.653308	0.241864	0.427219		0.504186	0	0.336706	1.42548		7.28694	4.54227	5.45747	7.23033		24.8865	25.0279	19.7593	26.7156
SHERM_19653	Pentatricopeptide repeat-containing protein At2g06000		5.15745	5.12667	4.0951	6.16923		5.73352	4.67201	5.01075	4.75302		6.80541	5.52069	5.11433	6.13811		5.03832	5.86092	4.95715	5.11826
SHERM_26733	Unknown protein		114.912	150.135	144.831	149.95		85.9612	77.774	90.4921	72.9989		87.8322	84.5492	117.885	87.1726		69.9027	76.7852	67.8776	91.1304
SHERM_26377	Squalene epoxidase 1		5.39512	4.56957	4.12396	3.78758		11.2516	11.0503	8.7242	9.43226		8.54004	8.62353	10.6054	7.22358		6.61662	4.56031	3.80569	4.55456
SHERM_21257	Zn-dependent exopeptidases superfamily protein		4.84896	3.43847	2.79557	4.20085		6.98439	5.69543	4.90726	6.99368		7.09767	7.41595	7.02856	7.04253		9.16906	9.8378	10.4134	9.68635
SHERM_28505	Inactive leucine-rich repeat receptor-like protein kinase CORYNE		0.163462	0	0.187422	0		0	0	0	0		0	0	0	0		0	0	0	0
SHERM_10639	Vesicle-associated membrane protein 714		0.375408	0	0.430436	0.36205		0.199396	1.53033	0.221934	1.40937		0.704798	1.28313	0.53958	0.223395		0.974009	0	0	0.190712
SHERM_10732	MLO-like protein 11		10.6818	12.4187	12.8179	11.4001		5.88217	4.85599	6.73279	6.09394		6.19322	6.33555	5.92677	5.9358		3.95919	5.67417	5.08251	6.62354
SHERM_05463	No hits		50.1839	39.891	50.6139	57.1368		42.6971	55.5627	46.974	43.6116		47.9805	48.2815	25.7131	53.0898		56.4906	69.8331	39.5307	61.3747
SHERM_07195	ATP binding microtubule motor family protein		4.90644	2.8944	2.30383	3.76295		7.69398	7.30188	6.35369	7.74807		9.26992	10.2217	8.32821	10.066		11.6388	13.0596	10.4669	10.35
SHERM_00861	Unknown protein		15.6979	13.8262	13.917	13.2037		16.5614	14.4151	16.1876	17.3571		17.3151	18.8649	16.0722	18.0429		20.6699	20.9781	17.3535	19.8458
SHERM_23625	Replication factor C subunit 4		27.7187	24.4915	24.4551	21.8606		33.5043	34.3205	28.7918	32.9856		44.1769	41.7039	44.4018	45.9383		58.0426	56.0761	52.9277	50.2065
SHERM_26508	No hits		0	0	0	0		0	0	0	0		0	0	0	0		0	0	0	0
SHERM_16860	No hits		25.8844	21.0392	27.7483	25.1156		30.0675	27.2369	30.4804	28.1785		33.6484	32.1519	30.3985	32.3089		24.882	26.4111	25.2833	26.7269
SHERM_16852	Nicotinate-nucleotide pyrophosphorylase		76.8974	60.6374	85.2051	75.936		64.0231	64.1224	65.0432	62.6731		62.7653	63.7985	52.7124	60.8562		58.514	59.1955	68.5242	64.2401
SHERM_20117	Protein of unknown function (DUF2012		130.482	115.223	137.372	123.09		98.3079	99.9739	109.291	92.8952		94.1451	93.244	101.495	107.53		127.288	129.749	125.832	125.109
SHERM_26482	No hits		0	0	0	0		0	0	0	0		0	0	0	0		0	0	0	0
SHERM_27161	Bifunctional aspartate aminotransferase and glutamate/aspartate-prephenate aminotransferase		26.622	23.6008	27.1053	27.5977		35.2071	34.9295	30.8397	33.5848		19.6955	26.5242	31.3705	27.1944		28.2439	26.3148	24.3377	24.968
SHERM_00287	ALA-interacting subunit 5		21.7705	19.6806	19.8246	19.0484		16.155	15.4341	16.3397	19.6629		20.2189	22.5172	27.0282	25.5345		21.1903	25.0231	23.815	25.0686
SHERM_18191	Probable anion transporter 6- chloroplastic		12.2356	7.13343	11.2984	11.1111		19.9709	18.8103	19.6412	18.2735		22.7477	24.2377	19.4477	23.1718		17.6438	14.9293	18.8737	16.0614
SHERM_17768	17.8 kDa class I heat shock protein		37.7313	20.6826	51.0467	44.7614		28.0216	8.62059	22.1087	27.9962		43.8816	18.7169	30.7154	35.3682		1.98018	2.81721	1.81318	2.03554
SHERM_28964	No hits		0	0	0	0		0	0	0	0		0	0	0	0		0	0	0	0
SHERM_07539	Probable ion channel POLLUX		9.45503	8.2819	7.51859	8.03907		8.57658	8.83477	9.96843	11.087		11.8638	9.93113	8.14708	10.2891		8.03296	8.43951	8.85891	9.41299
SHERM_18281	Uncharacterized mitochondrial protein AtMg00810		0	0	0	0		0.022295	0	0	0		0	0	0	0		0	0	0	0
SHERM_11873	SWI/SNF complex subunit SWI3C		12.4023	12.0346	13.5167	12.5721		15.8995	11.809	14.5926	15.5204		20.7349	17.6163	14.5731	18.1004		13.9584	13.1436	16.55	13.5822
SHERM_20388	No hits		0	0	0	0		0	0	0	0		0	0	0	0		0	0	0	0
SHERM_25349	Transcription factor-like protein DPB		1.50274	0.852009	1.04879	0.75614		2.49862	2.2195	3.63082	3.67933		1.55374	3.93038	1.78428	2.17727		2.47012	2.48064	2.30614	2.38981
SHERM_25351	Unknown protein		0.820336	2.08006	0.836073	0.263715		0.871432	1.11468	0	0.342193		0	0	0	0.325439		0.608111	0	0	0
SHERM_27800	Peroxisome biogenesis protein 5		70.63	61.8662	65.5976	68.7395		33.966	37.4585	36.71	32.8115		30.6734	27.7487	19.4481	26.6947		30.4449	27.7115	28.5823	28.6364
SHERM_27799	COP9 signalosome complex subunit 6a		30.5165	33.0093	24.1864	27.5997		33.9112	32.9628	30.8439	34.229		31.6823	32.0122	29.2076	26.6116		38.0504	42.7884	38.755	36.7209
SHERM_04252	Protein disulfide isomerase-like 1-6		33.8065	32.8577	38.5113	34.8521		41.6009	40.8876	49.5337	51.2867		45.0939	44.5262	55.8164	48.2555		51.3634	55.6706	57.7303	56.9634
SHERM_23120	No hits		0.123738	0	0	0		0.394335	0.168137	0	0		0	0	0	0		0	0.130499	0	0
SHERM_23121	No hits		0	0	0	0		0	0	0	0		0	0.272809	0	0		0	0	0.722368	0
SHERM_09570	Protein of unknown function (DUF177		8.16512	9.6889	8.32176	7.05998		4.5861	3.82582	4.99352	4.93279		8.34011	7.44214	4.85622	5.02638		10.4358	12.0756	15.459	12.0149
SHERM_09552	U11/U12 small nuclear ribonucleoprotein 65 kDa protein		14.5047	11.1826	12.136	12.9016		19.3643	17.3787	18.6562	18.1514		17.4183	16.7488	18.6645	18.3708		12.9318	13.8502	13.8369	12.4469
SHERM_15410	Glycosyl hydrolase family 38 protein		15.9773	13.727	15.2257	14.1108		46.7918	40.5727	36.6226	39.9162		44.182	51.6	26.7504	40.6621		30.9139	31.9569	36.3329	35.8659
SHERM_15420	Unknown protein		3.99933	3.1539	2.8129	3.28115		5.72359	4.96261	4.51522	4.76152		4.97085	4.65144	2.67456	5.12337		7.63819	8.11354	6.83691	6.8006
SHERM_28849	60S ribosomal protein L3-2		48.444	44.127	36.5091	36.0398		69.0174	66.2122	64.732	63.8926		61.5571	75.5492	76.7311	79.0141		104.366	120.45	93.7009	92.9591
SHERM_10816	Protein of unknown function (DUF674		0.37288	0	0.171015	0.28769		0	0	0.176352	0		0.18668	0.101959	0	0		0.0552829	0	0.067494	0
SHERM_09638	Pathogenesis-related protein 1		0.150674	0.818682	0	0.290625		0	0	0	0		0.565756	0.205999	1.9491	0.358647		0.111694	0	0.272731	0
SHERM_06213	Unknown protein		2.68265	4.63445	3.47022	4.11298		4.89572	4.11256	6.99438	5.85341		5.59606	5.64257	8.79918	7.69532		5.40502	4.49777	5.97636	4.96208
SHERM_01250	Carbon catabolite repressor protein 4 homolog 5		12.9823	9.40522	11.9509	11.6677		17.2016	15.3644	18.1007	17.2362		20.8498	19.5941	18.4591	19.8812		17.2814	16.538	17.0557	15.6961
SHERM_20891	Photosystem I reaction center subunit psaK- chloroplastic		0	0	0	0		1.43687	1.14872	0.399821	0.846339		27.5104	21.4978	20.4134	26.763		79.5883	89.6928	127.313	105.992
SHERM_01478	FACT complex subunit SSRP1		8.752	7.41776	7.07963	8.54984		15.766	14.4709	18.084	17.0843		22.4754	14.986	14.3706	20.5626		11.17	12.546	12.3043	13.1226
SHERM_01445	Potassium transporter 8		17.5347	15.3012	14.9553	16.5293		18.8509	15.514	19.2047	20.7552		38.1508	41.7096	35.0188	48.4219		44.0577	42.0747	41.8812	44.9546
SHERM_27724	Indole-3-acetate O-methyltransferase 1		1.61193	1.68679	1.55158	2.13034		3.36124	3.73164	4.02353	3.88495		5.23057	6.04004	6.26408	7.88686		3.629	3.52594	3.24189	3.76079
SHERM_10901	haloacid dehalogenase (HAD) superfamily protein		10.9378	9.06312	8.5175	10.5486		10.0941	10.9611	11.1543	13.0889		8.04281	12.7109	9.53092	12.9362		14.3413	14.2031	19.427	15.7667
SHERM_22297	CASP-like protein 1A1		9.6977	6.63531	9.6092	9.00624		23.5287	20.6608	26.1882	19.4772		19.3305	9.0027	18.9291	12.2541		2.57379	3.28294	2.1671	5.35232
SHERM_22931	Serine carboxypeptidase-like 40		0	0	0	0		0	0	0	0		0	0	0	0		0	0	0	0
SHERM_20035	AGAMOUS-like 96		0	0	0	0.244125		0	0.17198	0	0		0	0	0	0		0	0	0.114547	0
SHERM_12438	Calnexin homolog 1		186.173	173.419	131.51	128.896		213.312	233.025	168.941	178.681		166.837	190.037	101.162	180.741		297.861	279.142	244.019	323.618
SHERM_20347	Auxin response factor 4		9.34921	5.44843	10.0997	7.62282		13.8478	12.3432	14.5413	15.3905		20.1548	20.4432	16.4051	20.3584		24.1366	19.969	24.5567	22.8637
SHERM_06110	cysteine-rich RLK (RECEPTOR-like protein kinase) 8		0	0	0	0.0434166		0	0	0	0		0	0	0	0		0.0667439	0	0	0
SHERM_06102	No hits		0	0	0	0		0	0	0	0		0	0	0	0		0	0	0	0
SHERM_21733	No hits		0	0	0	0		0	0	0	0		0	0	0	0		0	0	0	0
SHERM_03352	Probable WRKY transcription factor 33		72.5943	57.6284	61.0094	82.9972		130.962	226.652	113.521	126.561		67.1679	106.72	81.9021	68.8626		66.4717	42.2938	48.9663	45.5534
SHERM_25946	Aldo-keto reductase family 4 member C9		56.0035	56.1362	48.6484	47.3186		52.1949	47.7162	52.1279	52.5407		52.5491	56.2513	56.0139	65.6512		60.8958	61.8728	65.9098	69.2214
SHERM_01785	V-type proton ATPase subunit E1		177.385	181.147	201.399	195.406		92.0687	121.04	98.3767	92.7937		81.8403	75.7045	80.6954	84.01		141.132	131.625	132.476	135.122
SHERM_23815	No hits		1.30289	0.521625	0.891078	1.05813		3.86074	2.42263	4.54038	3.43252		3.08976	4.87509	3.25252	3.5093		4.93079	3.9776	4.65458	3.06557
SHERM_23837	Sugar transporter ERD6-like 7		67.5019	68.6198	70.7014	69.2572		51.0032	54.7095	48.3642	56.4108		51.2542	50.0935	46.7971	53.4852		40.2827	47.5409	66.5285	51.7174
SHERM_11490	transducin family protein / WD-40 repeat family protein		10.8824	7.81708	11.1499	10.3025		10.8418	10.5265	11.195	11.5602		10.2539	11.642	8.43932	11.4333		7.79362	9.04547	8.3605	9.80747
SHERM_07179	Eukaryotic translation initiation factor 3 subunit A		9.51274	5.43444	9.67112	9.81326		12.619	10.7395	11.7325	12.5953		14.4534	13.7174	12.7658	14.044		9.68301	10.7147	11.7219	10.8674
SHERM_19470	Eukaryotic aspartyl protease family protein		0	0	0	0		0	0	0	0		0	0	0	0		0	0	0	0
SHERM_14027	D111/G-patch domain-containing protein		32.603	28.7452	35.5477	33.6508		37.2415	37.3676	39.0704	38.9703		43.0848	39.8981	27.395	39.229		22.3282	21.4685	21.7432	24.1015
SHERM_00607	ARM repeat superfamily protein		30.3419	23.2984	25.0636	24.6788		29.538	31.5182	28.7463	30.8467		27.3225	26.8633	22.43	28.2389		26.699	29.6808	27.0593	28.4139
SHERM_03221	Betaine aldehyde dehydrogenase 1- chloroplastic		197.236	213.716	194.349	192.629		110.561	116.929	106.516	104.174		104.74	94.803	95.884	96.6206		129.856	114.623	133.612	123.572
SHERM_03114	Ubiquinol-cytochrome C reductase iron-sulfur subunit		151.784	156.223	145.666	158.474		176.332	159.114	195.275	170.489		185.476	202.945	219.483	196.063		161.216	172.33	162.106	163.558
SHERM_04206	Protein STRUBBELIG-RECEPTOR FAMILY 8		26.2422	16.2956	25.4104	23.8328		23.6099	21.3118	23.7006	20.2018		28.6796	20.1356	13.3059	22.5818		17.4399	16.7832	21.2921	23.4369
SHERM_26920	Probable serine/threonine protein kinase IRE4		9.7078	6.98926	9.31023	8.83901		8.07063	6.49996	8.03233	6.94198		10.641	8.18873	6.03772	8.92241		5.05086	5.46889	5.16605	4.57433
SHERM_03414	Duplicated homeodomain-like superfamily protein		40.4822	54.4488	49.333	50.0822		20.18	22.8823	26.6787	19.3089		25.957	20.0745	26.3505	26.3606		20.1087	21.8721	23.9497	17.1941
SHERM_11184	Protein of unknown function (DUF810		32.2385	29.1945	30.7882	31.2833		29.3844	33.098	30.1647	32.4742		29.4905	27.6971	22.2818	27.2132		24.2081	25.1014	25.4849	25.3752
SHERM_03559	40S ribosomal protein S23-2		25.6168	25.5888	18.2986	18.0705		29.8268	31.6925	27.3786	26.3177		21.5616	28.2171	37.6235	29.6224		46.8937	38.9913	39.0284	34.3812
SHERM_27935	Bifunctional inhibitor/lipid-transfer protein/seed storage 2S albumin superfamily protein		2032.24	2717.12	2519.98	2345.5		979.48	1080.94	1048.85	1146.08		157.922	143.583	221.952	118.178		0.368967	0.262465	0	0.379282
SHERM_13674	Pentatricopeptide repeat-containing protein At2g29760- chloroplastic		1.20703	1.57401	0.784246	0.873063		1.12194	1.14809	1.46283	1.85036		1.47297	1.60898	0.95419	2.15482		3.35538	2.80058	2.34868	2.48342
SHERM_29314	ATP binding microtubule motor family protein		4.79291	4.0247	7.49382	6.51334		2.08287	5.03252	0.772768	2.18106		2.18141	5.06351	0.313134	1.81499		4.03746	3.2167	5.12645	2.87757
SHERM_18585	Unknown protein		0.570013	0.0884899	0	0.0785329		0.173005	0.331946	0	0		0.203839	0	0.117041	0.581483		0.060364	0.34352	0	0
SHERM_08771	Adenosine kinase 2		47.7338	47.7016	34.1404	37.2583		31.8375	42.6615	30.553	27.8548		23.1474	21.1373	23.5875	23.0981		29.8848	34.2681	33.9388	33.3476
SHERM_09943	Mediator of RNA polymerase II transcription subunit 33A		32.5945	34.9145	37.6028	39.1313		16.6806	14.8491	20.6245	17.6875		17.755	16.9201	11.4458	16.3907		16.1507	16.8878	14.8666	15.2888
SHERM_04485	Thioredoxin family protein		4.48968	3.71726	4.57581	4.4124		7.49465	5.98443	7.83625	5.93949		6.15451	7.89197	6.33017	7.17537		11.7596	10.1013	12.9252	9.86182
SHERM_18144	CD2-binding protein-related		5.17007	2.04301	3.36813	4.13621		8.98708	7.58399	10.8365	10.7341		10.5153	10.201	8.69769	10.6281		5.052	6.0722	4.89179	7.52126
SHERM_00888	No hits		9.56225	10.4165	11.0617	10.501		12.0115	10.2113	11.9663	10.7726		12.0556	11.4193	8.82826	11.9343		10.4343	11.1399	11.7074	10.5665
SHERM_21946	Chitin elicitor receptor kinase 1		4.81501	2.61622	3.75415	3.34345		8.59308	6.281	7.74261	10.123		11.3299	10.2695	12.5957	9.74195		10.137	7.51562	8.71553	8.61025
SHERM_04694	tRNA/rRNA methyltransferase (SpoU) family protein		5.02236	4.12924	3.32548	3.87705		4.66829	3.51699	5.48247	4.81027		6.34119	5.05952	5.08161	6.33126		13.4063	11.186	9.62912	11.5598
SHERM_05397	Topless-related protein 1		4.10038	1.59954	4.47372	3.3461		7.63193	6.90504	6.17413	6.79783		8.11484	10.7807	7.00174	8.17511		6.41692	7.02259	5.89953	6.80107
SHERM_07658	PPPDE putative thiol peptidase family protein		85.5719	63.1214	80.4368	76.6077		59.3414	53.4242	61.5266	49.4242		68.1361	50.8345	62.5198	60.1317		55.3235	46.7187	54.6628	54.769
SHERM_23997	B12D protein		6.87385	16.3228	4.47588	12.2764		1.62267	0.345936	1.20406	0.637186		0	0	0.365922	0.908985		0	2.14799	2.07369	1.81067
SHERM_01960	E2F transcription factor-like E2FE		19.1607	18.8479	11.3766	12.1497		20.1674	19.3477	19.0523	17.3785		21.5616	20.268	19.118	22.804		23.7163	24.8425	21.0533	21.0752
SHERM_15287	Sodium/pyruvate cotransporter BASS2- chloroplastic		29.7502	26.8044	34.2842	29.7597		27.5392	26.608	29.2832	30.4264		31.3763	29.3183	31.6905	34.4485		67.5418	67.8483	81.5952	78.0994
SHERM_15281	alpha/beta-Hydrolases superfamily protein		30.4203	29.9207	31.3575	30.7833		27.1848	25.1935	24.1536	24.0358		25.2208	25.0451	20.0267	27.748		27.0358	29.5066	26.4764	26.0573
